# Diagnostic Ion Data Analysis Reduction (DIDAR) allows rapid quality control analysis and filtering of multiplexed single cell proteomics data

**DOI:** 10.1101/2022.02.22.481489

**Authors:** Conor Jenkins, Benjamin C. Orsburn

## Abstract

Recent advances in the sensitivity and speed of mass spectrometers utilized for proteomics and metabolomics workflows has led to a dramatic increase in data file size and density. For a field already challenged by data complexity due to a dependence on desktop PC architecture and the Windows operating systems, further compromises appear inevitable as data density scales. As one method to reduce data complexity, we present herein a light-weight python script that can rapidly filter and provide analysis metrics from tandem mass spectra based on the presence and number of diagnostic fragment ions determined by the end user. Diagnostic Ion Data Analysis Reduction (DIDAR) can be applied to any mass spectrometry dataset to create smaller output files containing only spectra likely to contain post-translational modifications or chemical labels of interest. In this study we describe the application DIDAR within the context of multiplexed single cell proteomics workflows. When applied in this manner using reporter fragment ions as diagnostic signatures, DIDAR can provide quality control metrics based on the presence of reporter ions derived from single human cells and simplified output files for search engine analysis. The simple output metric text files can be used to rapidly flag entire LCMS runs with technical issues and remove them from downstream analysis based on end user minimum requirements. Acquisition files that pass these criteria are further improved through the automatic removal of spectra where insufficient signal from single cells is observed. We describe the application of DIDAR to two recently described multiplexed single cell proteomics datasets.

**Abstract Graphic:** 
