## Supplemental Data for "Diagnostic Ion Data Analysis Reduction (DIDAR) allows rapid quality control analysis and filtering of multiplexed single cell proteomics data"

### Sheet: Diagnostic_TMT_pasefSCOPE
Channel
TMT_127	3805	3799	3409	3400	3172	3356	627	3184	5138	3854	3481	3891	4669	457	4712	3773	4465	4945	5318	7700	8342	11225	9682	7650
TMT_128	8370	6746	6192	5917	5835	5966	2860	5507	6126	6199	6999	6203	7139	1742	6700	6349	6983	7736	12433	12463	12562	7199	12114	13709
TMT_129	5327	5233	5363	4369	5325	4512	4124	4487	5337	6385	5827	4904	5530	659	6576	5312	8429	10959	13137	15980	11000	7529	11493	15136
TMT_130	5230	5090	5105	5341	6249	5510	4493	5592	4687	5754	5132	4834	6090	440	8024	4104	10230	17720	11570	14167	10009	5858	10707	13809
TMT_131	7797	6706	6515	6516	5999	6034	6524	6249	6623	7407	7344	6223	7601	398	9633	6287	16297	21993	16110	14127	13963	12670	13884	17514
Diagnostic_TMT_H358_control_SCoPE_1_C1_1_(suffix):	769	770	771	772	773	774	775	776	777	778	779	780	781	782	783	784	785	786	787	788	789	790	791	792

### Sheet: Diagnostic_TMT_SCOPE2
Channel
TMT_126	4537	6932	8054	8175	5714	4700	7065	7112	7127	5354	6707	4557	4195	4902	6461	6732	6423	7908	7482	5668	7920	3344	7619	6373
TMT_127	4071	6184	7088	7178	4957	4052	6062	6141	6495	4791	5497	4079	3780	4456	5845	6528	6083	7432	7335	5351	7594	3082	7023	5900
TMT_127c	3496	6074	7230	7251	5005	4066	6204	6190	6457	4783	5232	4073	3717	4457	5720	6273	6098	7240	7145	5232	7395	2934	6738	5777
TMT_128	3622	5980	6728	6840	4480	3777	5686	5969	6395	4599	3819	3875	3384	3125	5316	6338	6052	6081	6927	5231	6866	3097	6609	4824
TMT_128c	2798	5510	6500	6366	3631	3876	5081	5523	4680	4204	4392	3671	2294	3983	5226	6013	4950	6579	5827	5199	6620	2818	6281	5569
TMT_129	3290	5266	6684	6530	2984	3534	5354	5305	6348	3968	2986	3437	1972	3890	5138	5408	5691	7671	6663	4218	5047	3117	6437	5544
TMT_129c	2558	4611	3572	3510	4499	3510	4916	4542	4856	2177	3709	3092	2797	3059	4303	4386	3446	6966	4485	5042	4197	2397	4686	4947
TMT_130	3596	4646	6347	6402	4479	3345	3449	5468	5037	2553	3892	3090	3066	3218	4793	5702	5346	5592	6159	4752	6204	3037	6444	5172
TMT_130c	2826	4084	6446	6235	4479	3767	5160	5054	5855	2600	5447	3347	2933	2432	5461	5871	5821	6287	6504	5166	6683	2876	6897	5595
TMT_131	4530	6140	6633	6798	4337	3713	5438	5680	6236	3453	5607	3925	3579	4019	5491	6064	5717	6811	5137	5333	6774	3154	5834	5544
TMT_131c	3076	4709	6188	6584	4080	4033	5820	5590	5773	2883	6671	4071	3311	4031	5300	6123	5686	6690	5554	5012	6807	2560	6505	5405
190222S_LCA9_X_FP94(suffix)	AA	AB	AC	AD	AE	AF	AG	AH	AI	AJ	AK	AL	AM	AN	AP	BA	BB	BC	BF	BG	BH	BI	BJ	BK
